# Transcriptional activity mediated by β-CATENIN and TCF/LEF family members is completely dispensable for survival of multiple human colorectal cancer cell lines

**DOI:** 10.1101/2022.12.05.519142

**Authors:** Janna Fröhlich, Katja Rose, Andreas Hecht

## Abstract

Unrestrained transcriptional activity of β-CATENIN and its binding partner TCF7L2 frequently underlies colorectal tumor initiation and is considered an obligatory oncogenic driver throughout intestinal carcinogenesis. Yet, the *TCF7L2* gene carries inactivating mutations in about 10 % of colorectal tumors and is non-essential in colorectal cancer (CRC) cell lines. To determine whether CRC cells acquire TCF7L2-independence through cancer-specific compensation by other T-cell factor (TCF)/lymphoid enhancer-binding factor (LEF) family members, or rather lose addiction to β-CATENIN/TCF7L2-driven gene expression altogether, we generated multiple CRC cell lines entirely negative for TCF/LEF or β-CATENIN expression. Viability of these cells demonstrates complete β-CATENIN- and TCF/LEF-independence, albeit one β-CATENIN-deficient cell line eventually became senescent. Absence of TCF/LEF proteins and β-CATENIN consistently impaired CRC cell proliferation, reminiscent of mitogenic effects of WNT/β-CATENIN signaling in the healthy intestine. Despite this common phenotype, β-CATENIN-deficient cells exhibited highly cell-line-specific gene expression changes with little overlap between β-CATENIN- and TCF7L2-dependent transcriptomes. Apparently, β-CATENIN and TCF7L2 control sizeable fractions of their target genes independently from each other. The observed divergence of β-CATENIN and TCF7L2 transcriptional programs, and the finding that neither β-CATENIN nor TCF/LEF activity is strictly required for CRC cell survival has important implications when evaluating these factors as potential drug targets.
