## Supplementary Table S9 for "Transcriptional activity mediated by β-CATENIN and TCF/LEF family members is completely dispensable for survival of multiple human colorectal cancer cell lines"

### Sheet: Galaxy22-(51_DEG_SW480_HT29_HCT
Supplementary Table S9: Genes commonly deregulated in β-CATENIN-deficient SW480, HT29, and HCT116 cells
			HT29				HCT116				SW480
GeneID	Gene name	coding	Base mean	log2(FC)	P-value	P-adj	Base mean	log2(FC)	P-value	P-adj	Base mean	log2(FC)	P-value	P-adj
ENSG00000168036	CTNNB1	protein_coding	3019.61	-4.29322	1.75022e-181	3.26382e-177	6282.93	-5.60037	0	0	25094.7	-5.47585	1.40654e-299	3.38047e-296
ENSG00000168646	AXIN2	protein_coding	359.544	-2.42731	4.46034e-07	3.71323e-05	228.686	-4.55686	8.96018e-68	8.59099e-65	6247.32	-4.67333	4.42506e-212	4.09046e-209
ENSG00000196542	SPTSSB	protein_coding	128.807	1.64774	1.36701e-07	1.26826e-05	55.2416	-1.36411	6.21589e-05	0.00102065	44.7218	-4.40843	8.91849e-19	1.75838e-17
ENSG00000175745	NR2F1	protein_coding	669.006	-1.88553	5.60679e-05	0.00226801	1322.76	-1.86036	9.48172e-16	1.01537e-13	1484.41	-3.27288	1.32236e-81	1.83709e-79
ENSG00000129538	RNASE1	protein_coding	12.3593	1.87093	0.00122534	0.0249728	29.761	1.03246	0.00320484	0.0245032	65.3102	-2.9994	8.94642e-07	6.12762e-06
ENSG00000213949	ITGA1	protein_coding	417.264	-1.56221	0.000902166	0.0199805	82.1557	1.29126	4.97522e-08	1.78614e-06	1807.35	-2.89561	1.68467e-34	6.70354e-33
ENSG00000135074	ADAM19	protein_coding	2055.47	-2.21207	2.4039e-12	5.27387e-10	1033.48	-1.82516	1.55899e-06	4.0725e-05	3920.81	-2.47461	5.20659e-158	2.40644e-155
ENSG00000116016	EPAS1	protein_coding	1271.39	1.49807	2.56828e-06	0.000167459	1943.1	1.39495	1.20062e-17	1.54477e-15	7853.97	-2.25931	6.24309e-34	2.43582e-32
ENSG00000171431	KRT20	protein_coding	9471.43	1.84086	3.69619e-06	0.000225989	40.5488	-3.97375	2.17363e-30	6.42995e-28	1.5202	-2.00724	0.00640134	0.0207401
ENSG00000152689	RASGRP3	protein_coding	8.44432	1.80799	0.00140461	0.0275427	15.0018	1.18087	0.00132039	0.0122788	495.063	-1.92406	1.17364e-21	2.70186e-20
ENSG00000125378	BMP4	protein_coding	6993.98	-1.04055	0.00059373	0.0145682	3513.28	-2.68554	4.56125e-13	3.6577e-11	5219.53	-1.87783	6.15363e-17	1.07249e-15
ENSG00000164120	HPGD	protein_coding	3436.28	2.56132	6.75195e-39	1.399e-35	14.67	1.01034	0.00760209	0.047609	967.839	-1.42474	0.00388611	0.0133728
ENSG00000133985	TTC9	protein_coding	105.787	4.15774	4.65453e-27	3.33837e-24	167.135	1.41237	1.28465e-12	9.67192e-11	776.89	-1.406	3.80651e-11	4.31333e-10
ENSG00000188042	ARL4C	protein_coding	253.417	-2.49841	2.09005e-06	0.000140705	337.781	1.26177	3.50994e-14	3.23609e-12	4623.38	-1.06972	2.52568e-15	3.95197e-14
ENSG00000125775	SDCBP2	protein_coding	642.079	2.76832	5.54378e-30	5.16902e-27	73.4561	1.54536	8.02431e-06	0.000170588	80.3973	1.0324	2.49618e-07	1.85507e-06
ENSG00000117472	TSPAN1	protein_coding	8399.91	1.27172	1.65086e-11	3.17374e-09	419.378	1.30533	0.00059557	0.00653195	171.629	1.04806	2.26202e-05	0.000126138
ENSG00000100299	ARSA	protein_coding	132.02	1.35674	2.97022e-06	0.000189687	91.588	1.14331	5.29721e-07	1.54272e-05	515.304	1.21564	2.22253e-11	2.58049e-10
ENSG00000254531	FLJ20021	lincRNA	76.5163	1.28756	0.00255307	0.0418807	102.615	-1.50896	8.66044e-08	2.98033e-06	71.8714	1.28055	2.99939e-10	3.12607e-09
ENSG00000165507	C10orf10	protein_coding	111.6	2.38184	6.77986e-16	2.25769e-13	69.6663	2.17702	7.19828e-10	3.59726e-08	10.2901	1.44782	0.00168908	0.00639967
ENSG00000171346	KRT15	protein_coding	237.156	1.45093	5.94041e-06	0.000341903	436.296	1.04699	1.28121e-06	3.4091e-05	41.15	1.49519	1.93419e-08	1.64845e-07
ENSG00000107957	SH3PXD2A	protein_coding	253.567	3.31497	1.12622e-18	5.1224e-16	329.849	-1.07123	4.26748e-08	1.54896e-06	221.121	1.51951	1.73717e-11	2.03565e-10
ENSG00000010310	GIPR	protein_coding	77.2028	1.12827	0.00219208	0.037885	42.607	1.56666	4.44444e-07	1.30762e-05	114.455	1.55186	5.64473e-19	1.13055e-17
ENSG00000167601	AXL	protein_coding	57.3884	-1.64113	0.000944684	0.0206944	3104.99	1.27038	6.03577e-08	2.11509e-06	9763.93	1.69565	4.51105e-22	1.05877e-20
ENSG00000187653	TMSB4XP8	processed_pseudogene	165.914	1.12447	0.00171148	0.0317885	77.5449	2.56071	3.66449e-19	5.3542e-17	218.359	1.7007	3.23882e-15	5.00591e-14
ENSG00000144130	NT5DC4	protein_coding	3.39978	1.72331	0.00283733	0.044872	9.92356	1.19455	0.00161534	0.0143631	5.25585	1.76438	0.00426332	0.0145196
ENSG00000205542	TMSB4X	protein_coding	10988.9	1.19154	0.0018763	0.0337733	10081.4	2.97672	4.9532e-90	8.53982e-87	28074.1	1.9515	5.67172e-34	2.22372e-32
ENSG00000138378	STAT4	protein_coding	21.3733	1.49318	0.000147867	0.00488039	78.5464	1.21367	3.14066e-06	7.53104e-05	1.58186	2.02739	0.005915	0.019339
ENSG00000136689	IL1RN	protein_coding	1043.64	1.88255	1.54902e-05	0.000770298	19.1597	1.05377	0.00467004	0.0329636	5.13425	2.25648	0.000518129	0.00220363
ENSG00000137745	MMP13	protein_coding	21.4139	2.73114	4.06398e-07	3.41375e-05	5.57305	1.20874	0.00137454	0.0127137	4.51635	2.39857	0.00101226	0.00404467
ENSG00000117226	GBP3	protein_coding	879.37	1.25151	0.000160975	0.00517563	19.9896	1.91011	9.45638e-08	3.22846e-06	1607.21	2.53977	2.89557e-237	3.66275e-234
ENSG00000184371	CSF1	protein_coding	36.8981	1.71	5.74075e-08	5.75556e-06	86.0847	1.53653	5.18936e-08	1.85064e-06	195.191	2.59104	2.73895e-49	1.70982e-47
ENSG00000007237	GAS7	protein_coding	16.7723	2.10234	6.75344e-05	0.00263469	80.278	-1.03285	1.21561e-05	0.000246538	910.372	2.63586	1.31616e-30	4.5125e-29
ENSG00000280693	SH3PXD2A-AS1	antisense	33.4446	4.2352	5.84332e-17	2.13659e-14	43.4285	1.70906	1.38109e-06	3.64647e-05	692.43	2.75179	6.23683e-82	8.76584e-80
ENSG00000240602	AADACP1	transcribed_unprocessed_pseudogene	115.378	2.06386	4.86621e-18	2.01656e-15	197.514	1.63825	1.61136e-08	6.49098e-07	4.36643	2.92128	5.87281e-05	0.000304525
ENSG00000138623	SEMA7A	protein_coding	139.81	2.32358	7.4779e-07	5.71508e-05	1197.02	1.22603	3.83354e-09	1.73475e-07	551.237	3.01083	1.39367e-57	1.12779e-55
ENSG00000144821	MYH15	protein_coding	65.3672	1.96427	3.81965e-06	0.000232774	729.311	-1.20754	1.79818e-08	7.20985e-07	267.992	3.44542	5.465e-31	1.89806e-29
ENSG00000181381	DDX60L	protein_coding	633.366	2.17386	1.47527e-06	0.000104604	1205.75	-2.22425	8.74283e-29	2.15336e-26	200.673	3.70883	2.86942e-70	3.25301e-68
ENSG00000276851	RP5-875H18.9	lincRNA	12.1313	2.13434	1.01522e-05	0.000545585	9.81503	1.27699	0.000754844	0.00788743	158.869	4.07438	3.38941e-35	1.38775e-33
ENSG00000166396	SERPINB7	protein_coding	35.6245	2.13483	2.63166e-06	0.000170994	30.2279	2.66151	6.95059e-15	6.88708e-13	11.179	4.09264	1.43061e-10	1.53292e-09
ENSG00000163898	LIPH	protein_coding	1203.09	1.56258	8.39958e-16	2.70061e-13	428.22	1.18763	1.97175e-08	7.83295e-07	59.6129	4.25718	2.87912e-20	6.17829e-19
ENSG00000115267	IFIH1	protein_coding	654.286	1.83119	0.000160637	0.00517368	458.132	1.16345	3.02502e-14	2.81916e-12	582.244	4.60099	3.02723e-106	6.99582e-104
ENSG00000162645	GBP2	protein_coding	891.031	1.74805	7.89545e-13	1.81771e-10	10.3997	1.7067	6.47869e-06	0.000142292	106.21	4.60931	7.16832e-58	5.87998e-56
ENSG00000074527	NTN4	protein_coding	859.563	1.74121	2.26424e-05	0.00106459	266.273	1.63605	1.67694e-05	0.000327789	656.852	4.63013	3.15816e-196	2.37198e-193
ENSG00000135480	KRT7	protein_coding	318.986	2.38139	6.53914e-15	1.87603e-12	3537.85	1.78611	2.6139e-06	6.41055e-05	1072.43	4.86965	1.82206e-88	2.9001e-86
ENSG00000196083	IL1RAP	protein_coding	208.893	1.06708	0.000306408	0.00861824	146.22	1.58076	6.4524e-11	3.77104e-09	734.525	4.90729	1.49199e-188	1.02453e-185
ENSG00000111816	FRK	protein_coding	327.828	1.08758	9.81192e-06	0.000528823	341.739	1.20431	1.72057e-10	9.66266e-09	80.4914	5.32394	5.10221e-42	2.65425e-40
ENSG00000179674	ARL14	protein_coding	865.364	3.17345	2.94812e-30	2.8935e-27	31.1194	2.30075	7.76102e-12	5.18634e-10	39.9488	5.4043	1.23479e-18	2.4108e-17
ENSG00000188039	NWD1	protein_coding	29.0284	-1.35685	0.000250132	0.0074039	44.6612	2.22898	1.11843e-09	5.38057e-08	44.9055	5.48476	2.51187e-25	6.93115e-24
ENSG00000173237	C11orf86	protein_coding	23.4259	2.14581	2.26154e-05	0.00106459	86.4491	1.41308	8.61506e-05	0.00133332	36.921	5.83027	1.55992e-21	3.56041e-20
ENSG00000122861	PLAU	protein_coding	49.5283	1.70566	0.00141875	0.0277908	3410.58	2.92588	8.99691e-47	4.70048e-44	6907.42	6.93863	7.02493e-241	9.37984e-238
ENSG00000151090	THRB	protein_coding	200.708	1.70124	2.0184e-05	0.000977638	90.8089	1.42655	2.37573e-10	1.29211e-08	247.225	7.43325	1.67408e-73	2.00174e-71
