## Supplementary Table S10 for "Transcriptional activity mediated by β-CATENIN and TCF/LEF family members is completely dispensable for survival of multiple human colorectal cancer cell lines"

### Sheet: Galaxy53-(Join_on_data_5_and_da
Supplementary Table S10: Genes commonly deregulated in HT29 cells upon inactivation of the TCF7L2 and CTNNB1 genes (adj. p-value<0.05; | log2FC>1 |)
ENSEMBL ID	Gene symbol	Gene name	log2FC TCF7L2 KO	adj. p-value TCF7L2 KO	log2FC CTNNB1 KO	adj. p-value CTNNB1 KO
ENSG00000085741	WNT11	Wnt family member 11	-6.34854	6.78397e-08	-6.80705	9.27025e-88
ENSG00000186854	TRABD2A	TraB domain containing 2A	-4.13526	1.98937e-05	-4.7296	1.05253e-25
ENSG00000167232	ZNF91	zinc finger protein 91	-3.88964	6.4159e-18	-3.87076	5.91126e-19
ENSG00000111700	SLCO1B3	solute carrier organic anion transporter family member 1B3	-4.39107	1.04755e-06	-3.53722	5.54894e-11
ENSG00000168758	SEMA4C	semaphorin 4C	-2.03166	0.00665821	-2.93479	6.18255e-13
ENSG00000183734	ASCL2	achaete-scute family bHLH transcription factor 2	-4.20004	0.000651152	-2.86622	3.74555e-05
ENSG00000165816	VWA2	von Willebrand factor A domain containing 2	-2.74052	0.0231001	-2.80375	4.09982e-20
ENSG00000089351	GRAMD1A	GRAM domain containing 1A	2.3536	1.18767e-05	-2.61201	2.53387e-05
ENSG00000188042	ARL4C	ADP ribosylation factor like GTPase 4C	3.48107	0.00180663	-2.49841	0.000140705
ENSG00000168685	IL7R	interleukin 7 receptor	4.93736	0.000339747	-2.45036	0.00104094
ENSG00000168646	AXIN2	axin 2	-3.41364	5.14195e-06	-2.42731	3.71323e-05
ENSG00000183049	CAMK1D	calcium/calmodulin dependent protein kinase ID	-2.53655	0.0012234	-2.42113	0.00102456
ENSG00000168386	FILIP1L	filamin A interacting protein 1 like	-2.64356	0.00945428	-2.4062	2.6849e-06
ENSG00000170629	DPY19L2P2	DPY19L2 pseudogene 2	1.69666	0.0249808	-2.38349	2.36215e-06
ENSG00000163739	CXCL1	C-X-C motif chemokine ligand 1	-2.50605	0.0401265	-2.2644	2.08308e-05
ENSG00000110811	P3H3	prolyl 3-hydroxylase 3	-4.14305	1.38677e-05	-2.24657	0.0025421
ENSG00000187193	MT1X	metallothionein 1X	-1.22772	0.0234961	-2.13145	0.00015396
ENSG00000241186	TDGF1	teratocarcinoma-derived growth factor 1	-2.9379	0.000122836	-2.05897	0.00381048
ENSG00000147251	DOCK11	dedicator of cytokinesis 11	-2.53122	0.0158866	-1.9871	0.00373193
ENSG00000133067	LGR6	leucine rich repeat containing G protein-coupled receptor 6	-3.87563	0.0024905	-1.97226	0.015624
ENSG00000144354	CDCA7	cell division cycle associated 7	-1.54486	0.0250225	-1.96163	5.34418e-06
ENSG00000257743	MGAM2	maltase-glucoamylase 2 (putative)	-6.24787	1.20595e-08	-1.93818	0.000528823
ENSG00000240184	PCDHGC3	protocadherin gamma subfamily C, 3	-1.93707	9.9119e-06	-1.91502	0.00157807
ENSG00000173175	ADCY5	adenylate cyclase 5	-4.39795	0.000161158	-1.90233	0.0206607
ENSG00000115355	CCDC88A	coiled-coil domain containing 88A	1.9485	0.00799593	-1.86881	8.43087e-06
ENSG00000104894	CD37	CD37 molecule	-4.67589	5.02316e-20	-1.8655	0.0187677
ENSG00000223806	LINC00114	long intergenic non-protein coding RNA 114	-3.00403	0.0164372	-1.85824	0.0233561
ENSG00000245648	LOC101928100	KLRK1 antisense RNA 1	-2.38578	0.00111148	-1.73925	0.012456
ENSG00000109255	NMU	neuromedin U	4.79421	3.13512e-07	-1.7152	0.0139869
ENSG00000140835	CHST4	carbohydrate sulfotransferase 4	-3.99333	0.000129582	-1.70901	0.0198106
ENSG00000132846	ZBED3	zinc finger BED-type containing 3	-3.06775	2.59607e-32	-1.66399	0.000569626
ENSG00000145087	STXBP5L	syntaxin binding protein 5 like	3.86798	2.98189e-06	-1.64356	0.0483994
ENSG00000166979	EVA1C	eva-1 homolog C	-2.91762	0.00147973	-1.61003	0.0051227
ENSG00000118849	RARRES1	retinoic acid receptor responder 1	2.16736	0.0244023	-1.57371	0.0246964
ENSG00000213949	ITGA1	integrin subunit alpha 1	-4.20788	1.4431e-06	-1.56221	0.0199805
ENSG00000183496	MEX3B	mex-3 RNA binding family member B	-3.34013	7.00336e-09	-1.55269	0.0142978
ENSG00000122035	RASL11A	RAS like family 11 member A	-2.19556	0.0404042	-1.55141	0.0441877
ENSG00000256771	ZNF253	zinc finger protein 253	-3.03823	0.0336933	-1.54691	0.023568
ENSG00000237149	ZNF503-AS2	ZNF503 antisense RNA 2	-1.36662	0.00183975	-1.53681	0.00390754
ENSG00000254726	MEX3A	mex-3 RNA binding family member A	-2.07177	8.61642e-07	-1.51294	0.000222168
ENSG00000167580	AQP2	aquaporin 2	-3.74814	1.58479e-18	-1.49249	0.00227972
ENSG00000074219	TEAD2	TEA domain transcription factor 2	-3.27698	2.77119e-18	-1.47403	0.0127954
ENSG00000168993	CPLX1	complexin 1	-1.66931	0.00677683	-1.45817	0.0332804
ENSG00000128512	DOCK4	dedicator of cytokinesis 4	-2.18109	2.23341e-05	-1.31681	0.0387033
ENSG00000179981	TSHZ1	teashirt zinc finger homeobox 1	1.15719	3.84517e-05	-1.27473	0.00749766
ENSG00000008441	NFIX	nuclear factor I X	-1.62133	0.000354643	-1.20874	0.00775411
ENSG00000111450	STX2	syntaxin 2	-1.10585	1.30103e-11	-1.14609	0.000292632
ENSG00000110881	ASIC1	acid sensing ion channel subunit 1	-2.41842	6.91101e-11	-1.10626	0.0214833
ENSG00000186814	ZSCAN30	zinc finger and SCAN domain containing 30	-1.00021	0.0230089	-1.08712	0.0130048
ENSG00000139289	PHLDA1	pleckstrin homology like domain family A member 1	1.9444	1.89849e-13	-1.01502	0.0139629
ENSG00000182568	SATB1	SATB homeobox 1	-2.46812	0.000756825	-1.00216	0.0206944
ENSG00000149269	PAK1	p21 (RAC1) activated kinase 1	-1.65976	8.15176e-19	1.04246	0.00621196
ENSG00000074410	CA12	carbonic anhydrase 12	-1.66445	0.00276783	1.08874	0.030362
ENSG00000103534	TMC5	transmembrane channel like 5	-1.96338	0.00412361	1.10488	0.016792
ENSG00000136147	PHF11	PHD finger protein 11	1.1106	0.0138765	1.10792	0.04048
ENSG00000140391	TSPAN3	tetraspanin 3	-2.42799	0.000359456	1.11401	0.00543517
ENSG00000167617	CDC42EP5	CDC42 effector protein 5	1.73824	0.0013949	1.1211	0.0344662
ENSG00000010310	GIPR	gastric inhibitory polypeptide receptor	1.38557	1.58876e-07	1.12827	0.037885
ENSG00000106665	CLIP2	CAP-Gly domain containing linker protein 2	-2.27008	0.0402112	1.15122	0.0133677
ENSG00000059378	PARP12	poly(ADP-ribose) polymerase family member 12	1.20012	0.00130434	1.16431	0.0321903
ENSG00000133980	VRTN	vertebrae development associated	-2.1416	1.32613e-13	1.16724	0.00559736
ENSG00000185507	IRF7	interferon regulatory factor 7	1.0375	0.0161102	1.17503	0.0451693
ENSG00000204264	PSMB8	proteasome 20S subunit beta 8	1.97132	0.0358175	1.1762	0.0397001
ENSG00000123096	SSPN	sarcospan	2.17247	3.9508e-14	1.18025	0.048535
ENSG00000205542	TMSB4X	thymosin beta 4 X-linked	1.32799	0.0215017	1.19154	0.0337733
ENSG00000162482	AKR7A3	aldo-keto reductase family 7 member A3	-1.23598	0.0132786	1.19367	0.0422744
ENSG00000105339	DENND3	DENN domain containing 3	1.12354	0.000165547	1.19882	0.0261342
ENSG00000141542	RAB40B	RAB40B, member RAS oncogene family	-2.30748	6.2215e-09	1.20862	0.0226056
ENSG00000101280	ANGPT4	angiopoietin 4	1.97805	0.0073692	1.2158	0.0253195
ENSG00000005243	COPZ2	COPI coat complex subunit zeta 2	2.53351	8.20394e-06	1.21892	0.0378813
ENSG00000170608	FOXA3	forkhead box A3	-4.22918	2.75609e-06	1.23646	2.36215e-06
ENSG00000117226	GBP3	guanylate binding protein 3	1.17214	0.00611604	1.25151	0.00517563
ENSG00000163491	NEK10	NIMA related kinase 10	-2.12238	0.0106608	1.26179	0.00331753
ENSG00000123240	OPTN	optineurin	1.35002	0.00694705	1.26385	0.000852503
ENSG00000173156	RHOD	ras homolog family member D	1.36039	6.95802e-06	1.26604	0.000575387
ENSG00000182158	CREB3L2	cAMP responsive element binding protein 3 like 2	2.61521	1.02045e-44	1.28101	0.0302465
ENSG00000149260	CAPN5	calpain 5	1.62301	0.0048673	1.28252	0.0321903
ENSG00000159714	ZDHHC1	zinc finger DHHC-type containing 1	-3.94543	2.50825e-07	1.28732	0.0439458
ENSG00000204525	HLA-C	major histocompatibility complex, class I, C	1.46724	0.0030505	1.29547	5.38311e-05
ENSG00000187097	ENTPD5	ectonucleoside triphosphate diphosphohydrolase 5 (inactive)	-1.09587	0.037377	1.30065	0.00784178
ENSG00000161405	IKZF3	IKAROS family zinc finger 3	1.49505	0.00174199	1.31734	0.00117277
ENSG00000117525	F3	coagulation factor III, tissue factor	-1.88527	3.86997e-05	1.32229	0.00318109
ENSG00000162636	FAM102B	family with sequence similarity 102 member B	-3.42028	1.39904e-06	1.3227	0.0331306
ENSG00000136026	CKAP4	cytoskeleton associated protein 4	-2.48192	0.000268547	1.33534	0.0464117
ENSG00000163644	PPM1K	protein phosphatase, Mg2+/Mn2+ dependent 1K	1.77594	2.1177e-11	1.36932	9.14795e-06
ENSG00000143333	RGS16	regulator of G protein signaling 16	-2.03695	0.00900465	1.38982	0.013028
ENSG00000135324	MRAP2	melanocortin 2 receptor accessory protein 2	-2.08384	0.000962382	1.39017	0.000223565
ENSG00000139112	GABARAPL1	GABA type A receptor associated protein like 1	-1.7399	0.00347036	1.40179	0.020561
ENSG00000153294	ADGRF4	adhesion G protein-coupled receptor F4	2.2441	0.0173265	1.41848	0.0332804
ENSG00000214530	STARD10	StAR related lipid transfer domain containing 10	-1.19326	0.00257226	1.42526	0.00169199
ENSG00000150961	SEC24D	SEC24 homolog D, COPII coat complex component	1.71292	0.000128377	1.43672	0.00359746
ENSG00000131981	LGALS3	galectin 3	2.18073	0.00276226	1.46032	0.00405256
ENSG00000107201	DDX58	DExD/H-box helicase 58	1.4148	0.000386326	1.47423	0.0471517
ENSG00000167723	TRPV3	transient receptor potential cation channel subfamily V member 3	1.83106	0.00765465	1.47741	0.00229098
ENSG00000138378	STAT4	signal transducer and activator of transcription 4	-1.34812	0.0251582	1.49318	0.00488039
ENSG00000139946	PELI2	pellino E3 ubiquitin protein ligase family member 2	-2.11862	0.00421526	1.49628	0.0055728
ENSG00000198948	MFAP3L	microfibril associated protein 3 like	-2.22092	0.0494542	1.4972	0.0354422
ENSG00000197191	CYSRT1	cysteine rich tail 1	2.98488	2.51026e-16	1.51796	0.0239581
ENSG00000166394	CYB5R2	cytochrome b5 reductase 2	1.36688	0.0277321	1.53488	1.941e-05
ENSG00000114698	PLSCR4	phospholipid scramblase 4	-3.6697	2.1832e-06	1.54413	0.000949641
ENSG00000259120	SMIM6	small integral membrane protein 6	-1.38463	0.00765529	1.54833	0.00251293
ENSG00000086696	HSD17B2	hydroxysteroid 17-beta dehydrogenase 2	-1.89529	0.0297436	1.55264	0.0356222
ENSG00000162817	C1orf115	chromosome 1 open reading frame 115	2.936	1.65665e-07	1.55903	0.00697368
ENSG00000175155	YPEL2	yippee like 2	-1.8161	0.00246376	1.56909	0.00193116
ENSG00000222001	LOC101928881		-1.61177	0.00520394	1.57165	0.00505243
ENSG00000235529	AGAP1-IT1	AGAP1 intronic transcript 1	-2.30873	0.000833326	1.5947	0.048535
ENSG00000114378	HYAL1	hyaluronidase 1	-3.06733	3.38238e-05	1.60102	0.0124948
ENSG00000144115	THNSL2	threonine synthase like 2	-2.29509	0.00158607	1.60449	0.022326
ENSG00000248538	LOC101929128		-1.41246	0.000598495	1.61058	0.0232521
ENSG00000153714	LURAP1L	leucine rich adaptor protein 1 like	-1.56335	0.00168889	1.61166	1.19949e-06
ENSG00000160182	TFF1	trefoil factor 1	2.57957	0.0143317	1.61464	0.0253195
ENSG00000107551	RASSF4	Ras association domain family member 4	-2.51499	0.000106332	1.61732	0.0182575
ENSG00000158457	TSPAN33	tetraspanin 33	-2.01984	0.00610702	1.62179	0.0246764
ENSG00000138496	PARP9	poly(ADP-ribose) polymerase family member 9	1.85239	2.56414e-05	1.63077	0.0175673
ENSG00000102934	PLLP	plasmolipin	-1.9078	0.00402327	1.64798	0.0417538
ENSG00000187134	AKR1C1	aldo-keto reductase family 1 member C1	-2.82653	0.000135171	1.64935	0.0254876
ENSG00000168016	TRANK1	tetratricopeptide repeat and ankyrin repeat containing 1	2.61334	0.00273618	1.65481	0.0426343
ENSG00000124191	TOX2	TOX high mobility group box family member 2	2.47446	1.09432e-05	1.66134	0.000379859
ENSG00000186564	FOXD2	forkhead box D2	-2.19368	7.33298e-07	1.69011	9.63203e-06
ENSG00000243701	DUBR	DPPA2 upstream binding RNA	-2.93399	0.000251621	1.70381	0.0315786
ENSG00000184557	SOCS3	suppressor of cytokine signaling 3	2.92752	1.12841e-07	1.70677	0.0265511
ENSG00000112303	VNN2	vanin 2	-2.37837	0.0320719	1.71346	0.0474776
ENSG00000115009	CCL20	C-C motif chemokine ligand 20	-2.58122	0.0343213	1.7167	0.0410855
ENSG00000181045	SLC26A11	solute carrier family 26 member 11	-4.38833	3.16076e-14	1.71745	0.0399082
ENSG00000152778	IFIT5	interferon induced protein with tetratricopeptide repeats 5	1.56743	0.000208955	1.73097	0.00265378
ENSG00000126970	ZC4H2	zinc finger C4H2-type containing	-3.0965	0.0154267	1.73668	0.0401158
ENSG00000123689	G0S2	G0/G1 switch 2	-3.43314	5.32514e-09	1.73889	0.0354422
ENSG00000185745	IFIT1	interferon induced protein with tetratricopeptide repeats 1	2.67381	0.00376966	1.74097	0.0419401
ENSG00000081277	PKP1	plakophilin 1	-3.60301	0.00123355	1.74366	0.00559736
ENSG00000146521	LINC01558	long intergenic non-protein coding RNA 1558	-2.58912	0.00062077	1.74633	0.0190242
ENSG00000100665	SERPINA4	serpin family A member 4	-6.22676	2.9895e-08	1.74722	0.0239581
ENSG00000162645	GBP2	guanylate binding protein 2	1.23266	0.0015376	1.74805	1.81771e-10
ENSG00000055118	KCNH2	potassium voltage-gated channel subfamily H member 2	-3.7157	0.000165348	1.75275	0.0318617
ENSG00000100336	APOL4	apolipoprotein L4	3.35152	0.00369578	1.75417	0.040646
ENSG00000157601	MX1	MX dynamin like GTPase 1	2.6926	0.00559917	1.75507	0.0365249
ENSG00000196684	HSH2D	hematopoietic SH2 domain containing	1.84979	0.000889993	1.7604	0.000999264
ENSG00000147689	FAM83A	family with sequence similarity 83 member A	3.03467	6.18587e-07	1.76088	0.00251293
ENSG00000069535	MAOB	monoamine oxidase B	-3.08341	0.00130814	1.76318	0.0387632
ENSG00000177989	ODF3B	outer dense fiber of sperm tails 3B	2.01804	0.0129261	1.76596	0.0114214
ENSG00000049323	LTBP1	latent transforming growth factor beta binding protein 1	-5.84315	1.07651e-25	1.77676	0.0239463
ENSG00000154511	FAM69A	divergent protein kinase domain 1A	2.67276	6.54397e-13	1.7785	1.46118e-15
ENSG00000154917	RAB6B	RAB6B, member RAS oncogene family	2.41861	0.00597752	1.77968	0.00505243
ENSG00000136542	GALNT5	polypeptide N-acetylgalactosaminyltransferase 5	-4.25813	3.46665e-05	1.7851	0.030362
ENSG00000163501	IHH	Indian hedgehog signaling molecule	-6.3402	5.90971e-30	1.78807	0.0100765
ENSG00000168785	TSPAN5	tetraspanin 5	-1.54611	0.0280826	1.7953	0.000327398
ENSG00000089127	OAS1	2'-5'-oligoadenylate synthetase 1	2.52633	3.06696e-12	1.79545	0.0180192
ENSG00000170044	ZPLD1	zona pellucida like domain containing 1	-2.70694	0.0300044	1.80647	0.0175253
ENSG00000203688	LINC02487	long intergenic non-protein coding RNA 2487	-6.56082	3.13635e-11	1.81081	0.021801
ENSG00000204421	LY6G6C	lymphocyte antigen 6 family member G6C	4.18897	6.7958e-06	1.81348	0.031407
ENSG00000159713	TPPP3	tubulin polymerization promoting protein family member 3	-7.74451	3.14422e-65	1.81883	0.00828223
ENSG00000058091	CDK14	cyclin dependent kinase 14	-2.74726	0.00291705	1.82051	0.0260101
ENSG00000113722	CDX1	caudal type homeobox 1	-3.3579	0.0043924	1.82635	0.0285152
ENSG00000107738	VSIR	V-set immunoregulatory receptor	2.21525	4.73491e-14	1.83075	2.63366e-10
ENSG00000115267	IFIH1	interferon induced with helicase C domain 1	1.57852	0.00695526	1.83119	0.00517368
ENSG00000182179	UBA7	ubiquitin like modifier activating enzyme 7	2.04864	0.0218367	1.84369	0.0143731
ENSG00000111846	GCNT2	glucosaminyl (N-acetyl) transferase 2 (I blood group)	-2.05361	0.00519942	1.84457	3.93669e-06
ENSG00000173110	HSPA6	heat shock protein family A (Hsp70) member 6	1.97162	0.000948102	1.84503	9.94449e-09
ENSG00000234745	HLA-B	major histocompatibility complex, class I, B	1.67183	0.00646334	1.85507	0.00284719
ENSG00000156127	BATF	basic leucine zipper ATF-like transcription factor	5.28838	7.00878e-06	1.85619	0.0261342
ENSG00000189325	C6orf222	BCL2 interacting protein 5	2.87297	6.65292e-05	1.86229	0.0146133
ENSG00000143001	TMEM61	transmembrane protein 61	-2.96008	0.0282813	1.87624	0.0223482
ENSG00000136689	IL1RN	interleukin 1 receptor antagonist	1.78135	5.69419e-06	1.88255	0.000770298
ENSG00000135899	SP110	SP110 nuclear body protein	1.27591	0.00230254	1.88883	0.00313866
ENSG00000147526	TACC1	transforming acidic coiled-coil containing protein 1	-2.95708	2.91675e-05	1.9059	0.00629296
ENSG00000128284	APOL3	apolipoprotein L3	3.16232	0.00217025	1.90835	0.0169325
ENSG00000154263	ABCA10	ATP binding cassette subfamily A member 10	-1.60273	0.0120398	1.92062	1.49464e-06
ENSG00000231131	LINC01468	lncRNA activating regulator of DKK1	-2.29124	0.0112675	1.92169	0.0195498
ENSG00000145246	ATP10D	ATPase phospholipid transporting 10D (putative)	2.66321	0.0216445	1.92496	0.00102648
ENSG00000111087	GLI1	GLI family zinc finger 1	-2.28407	8.16822e-06	1.93398	1.08555e-11
ENSG00000047457	CP	ceruloplasmin	-2.36002	0.0369782	1.93594	0.0168074
ENSG00000205213	LGR4	leucine rich repeat containing G protein-coupled receptor 4	-4.01991	0.000233618	1.94059	0.00473056
ENSG00000113070	HBEGF	heparin binding EGF like growth factor	1.40683	1.35182e-10	1.94386	6.35282e-06
ENSG00000183876	ARSI	arylsulfatase family member I	-4.26751	0.00106538	1.94734	0.016484
ENSG00000103528	SYT17	synaptotagmin 17	-3.29529	0.000199935	1.95056	0.0170782
ENSG00000167680	SEMA6B	semaphorin 6B	3.13774	1.89373e-05	1.96107	0.00875106
ENSG00000107984	DKK1	dickkopf WNT signaling pathway inhibitor 1	-2.73984	8.60263e-16	1.97837	0.00286724
ENSG00000114455	HHLA2	HERV-H LTR-associating 2	-7.92057	5.57657e-14	1.98956	0.0143578
ENSG00000110777	POU2AF1	POU class 2 homeobox associating factor 1	-5.7778	5.43783e-11	1.99771	0.00831595
ENSG00000100060	MFNG	MFNG O-fucosylpeptide 3-beta-N-acetylglucosaminyltransferase	-1.56276	0.0448315	1.99956	4.18853e-05
ENSG00000187288	CIDEC	cell death inducing DFFA like effector c	-3.7194	2.75332e-07	2.01401	0.00813525
ENSG00000167656	LY6D	lymphocyte antigen 6 family member D	5.51249	4.21844e-11	2.01487	0.0126926
ENSG00000187608	ISG15	ISG15 ubiquitin like modifier	1.84543	9.63967e-05	2.01754	0.000795237
ENSG00000206073	SERPINB4	serpin family B member 4	5.40212	6.30324e-05	2.02064	0.0124437
ENSG00000064787	BCAS1	brain enriched myelin associated protein 1	1.13602	0.00146774	2.02142	9.12711e-07
ENSG00000164266	SPINK1	serine peptidase inhibitor Kazal type 1	-4.48081	2.18776e-06	2.02443	0.0121855
ENSG00000162543	UBXN10	UBX domain protein 10	-2.49747	0.0298161	2.0288	0.000265602
ENSG00000101197	BIRC7	baculoviral IAP repeat containing 7	-2.59934	0.0176124	2.03758	0.0100582
ENSG00000139329	LUM	lumican	-5.17827	5.14373e-05	2.0454	0.00932303
ENSG00000198574	SH2D1B	SH2 domain containing 1B	3.19464	0.00131426	2.05172	0.00538288
ENSG00000126709	IFI6	interferon alpha inducible protein 6	2.61476	0.020118	2.07151	0.00941198
ENSG00000122574	WIPF3	WAS/WASL interacting protein family member 3	-3.5105	0.0020166	2.08473	0.00860055
ENSG00000025708	TYMP	thymidine phosphorylase	3.40789	1.8999e-06	2.08576	0.000271963
ENSG00000168907	PLA2G4F	phospholipase A2 group IVF	1.50652	0.0281384	2.09292	0.000114681
ENSG00000176842	IRX5	iroquois homeobox 5	-1.98148	0.000109933	2.10255	1.21018e-07
ENSG00000176046	NUPR1	nuclear protein 1, transcriptional regulator	-3.63978	0.000768149	2.1063	0.00659705
ENSG00000189377	CXCL17	C-X-C motif chemokine ligand 17	3.10458	4.69436e-08	2.11928	0.00464251
ENSG00000169213	RAB3B	RAB3B, member RAS oncogene family	-3.58057	0.00266889	2.12109	0.0064946
ENSG00000204175	GPRIN2	G protein regulated inducer of neurite outgrowth 2	-2.55425	0.00881901	2.13271	0.00598622
ENSG00000102886	GDPD3	glycerophosphodiester phosphodiesterase domain containing 3	2.15098	0.011219	2.13486	0.00273596
ENSG00000116117	PARD3B	par-3 family cell polarity regulator beta	-5.83326	8.82071e-13	2.16803	0.00478746
ENSG00000162398	LEXM	lymphocyte expansion molecule	2.91923	0.00720603	2.17045	0.0049853
ENSG00000035664	DAPK2	death associated protein kinase 2	-2.30038	0.00613836	2.17308	0.00182496
ENSG00000181381	DDX60L	DExD/H-box 60 like	2.54126	4.87262e-06	2.17386	0.000104604
ENSG00000076706	MCAM	melanoma cell adhesion molecule	-6.13868	1.29824e-32	2.17715	0.00180366
ENSG00000072422	RHOBTB1	Rho related BTB domain containing 1	-7.80303	4.22729e-28	2.1929	8.36442e-07
ENSG00000182240	BACE2	beta-secretase 2	-3.75301	0.00376028	2.19506	0.00473056
ENSG00000140254	DUOXA1	dual oxidase maturation factor 1	-2.79925	0.00179108	2.24069	0.00325954
ENSG00000116991	SIPA1L2	signal induced proliferation associated 1 like 2	-2.98997	0.00773337	2.25653	3.27554e-05
ENSG00000244067	GSTA2	glutathione S-transferase alpha 2	-3.73359	0.00215193	2.27461	0.00315216
ENSG00000206077	ZDHHC11B	zinc finger DHHC-type containing 11B	-5.529	2.31329e-07	2.28737	0.00146432
ENSG00000182950	ODF3L1	outer dense fiber of sperm tails 3 like 1	-2.28597	2.77224e-06	2.30947	0.00193952
ENSG00000136826	KLF4	Kruppel like factor 4	-3.06699	7.6422e-08	2.32441	3.27554e-05
ENSG00000120156	TEK	TEK receptor tyrosine kinase	-4.09879	0.000513051	2.32825	0.000891119
ENSG00000165507	DEPP1	DEPP1 autophagy regulator	-2.82858	1.81476e-09	2.38184	2.25769e-13
ENSG00000100033	PRODH	proline dehydrogenase 1	-3.135	0.00156457	2.38193	0.0013082
ENSG00000044012	GUCA2B	guanylate cyclase activator 2B	-3.5763	0.00421526	2.39528	0.00150821
ENSG00000178934	LGALS7	galectin 7	-2.21537	0.0292115	2.4257	9.38522e-05
ENSG00000090530	P3H2	prolyl 3-hydroxylase 2	-4.53262	1.4003e-08	2.45689	0.000139776
ENSG00000180210	F2	coagulation factor II, thrombin	-3.24876	0.000447499	2.47881	8.14973e-05
ENSG00000128268	MGAT3	beta-1,4-mannosyl-glycoprotein 4-beta-N-acetylglucosaminyltransferase	3.14914	5.23565e-05	2.49136	2.58603e-05
ENSG00000215912	TTC34	tetratricopeptide repeat domain 34	-2.3	8.16935e-05	2.50716	0.000715612
ENSG00000170369	CST2	cystatin SA	3.41559	0.00694303	2.55428	0.000451703
ENSG00000106927	AMBP	alpha-1-microglobulin/bikunin precursor	-7.59655	3.14223e-13	2.55734	2.76194e-06
ENSG00000164120	HPGD	15-hydroxyprostaglandin dehydrogenase	2.69549	0.000407547	2.56132	1.399e-35
ENSG00000203727	SAMD5	sterile alpha motif domain containing 5	-6.96714	2.40931e-14	2.59131	0.000159072
ENSG00000186832	KRT16	keratin 16	2.58635	0.0337087	2.68828	0.000190218
ENSG00000004399	PLXND1	plexin D1	-4.9496	4.69984e-09	2.69694	5.38311e-05
ENSG00000160180	TFF3	trefoil factor 3	-2.84024	0.0181278	2.73306	0.000141746
ENSG00000171368	TPPP	tubulin polymerization promoting protein	-4.18752	1.09888e-12	2.74751	5.12552e-06
ENSG00000125775	SDCBP2	syndecan binding protein 2	1.45578	0.0178005	2.76832	5.16902e-27
ENSG00000189058	APOD	apolipoprotein D	2.12183	0.000980564	2.77215	2.29183e-05
ENSG00000185467	KPNA7	karyopherin subunit alpha 7	-2.39299	0.00240303	2.80061	1.74063e-09
ENSG00000112499	SLC22A2	solute carrier family 22 member 2	-3.94632	0.00066023	2.86337	5.64916e-05
ENSG00000104419	NDRG1	N-myc downstream regulated 1	-2.82693	1.53214e-10	2.87589	1.52874e-06
ENSG00000128917	DLL4	delta like canonical Notch ligand 4	-4.99802	2.67716e-08	2.89396	3.46428e-06
ENSG00000173546	CSPG4	chondroitin sulfate proteoglycan 4	-3.8966	5.91186e-05	2.90278	3.96805e-05
ENSG00000090539	CHRD	chordin	-3.60835	0.000392108	2.9518	1.2516e-10
ENSG00000158825	CDA	cytidine deaminase	3.93042	0.000342602	2.96117	8.75629e-09
ENSG00000196352	CD55	CD55 molecule (Cromer blood group)	1.65279	0.0449572	3.02911	1.97333e-14
ENSG00000150750	C11orf53	chromosome 11 open reading frame 53	-3.96709	0.000828172	3.04186	1.11366e-06
ENSG00000214274	ANG	angiogenin	-1.8894	0.0200858	3.04534	2.77938e-07
ENSG00000102854	MSLN	mesothelin	-4.09788	0.000485428	3.09413	2.08568e-08
ENSG00000006747	SCIN	scinderin	-5.5638	6.04148e-07	3.23736	9.53084e-08
ENSG00000166831	RBPMS2	RNA binding protein, mRNA processing factor 2	-1.33729	0.0396836	3.28247	1.11571e-07
ENSG00000170899	GSTA4	glutathione S-transferase alpha 4	-2.47301	3.91332e-08	3.36636	9.76307e-14
ENSG00000133477	FAM83F	family with sequence similarity 83 member F	-4.66788	6.94163e-09	3.42044	3.43666e-08
ENSG00000092068	SLC7A8	solute carrier family 7 member 8	3.2243	0.00308381	3.56306	1.47539e-15
ENSG00000188487	INSC	INSC spindle orientation adaptor protein	-2.45931	0.0152024	3.98791	1.1368e-10
ENSG00000213822	CEACAM18	CEA cell adhesion molecule 18	-3.52392	0.00581202	3.98954	1.26051e-12
ENSG00000231290	APCDD1L-AS1	APCDD1L divergent transcript	-3.49569	2.08526e-05	4.12905	4.91539e-12
ENSG00000133985	TTC9	tetratricopeptide repeat domain 9	2.51446	0.028235	4.15774	3.33837e-24
ENSG00000073737	DHRS9	dehydrogenase/reductase 9	3.5048	9.15008e-06	4.49392	1.42606e-30
ENSG00000163565	IFI16	interferon gamma inducible protein 16	2.70443	0.0222663	5.33363	2.22704e-30
ENSG00000101842	VSIG1	V-set and immunoglobulin domain containing 1	-3.45393	0.00761197	6.23519	6.1739e-34
