## Supplementary Table S11 for "Transcriptional activity mediated by β-CATENIN and TCF/LEF family members is completely dispensable for survival of multiple human colorectal cancer cell lines"

### Sheet: HCT116 overlap TCF7L2 CTNNB1 lo
Supplementary Table S11: Genes commonly deregulated in HCT116 cells upon inactivation of the TCF7L2 and CTNNB1 genes (adj. p-value<0.05; | log2FC>1 |)
ENSEMBL ID	Gene symbol	Gene name	log2FC TCF7L2 KO	adj. p-value TCF7L2 KO	log2FC CTNNB1 KO	adj. p-value CTNNB1 KO
ENSG00000135373	EHF	ETS homologous factor	2.54879	2.94184e-10	-6.2033	2.33746e-103
ENSG00000177494	ZBED2	zinc finger BED-type containing 2	1.35583	1.45169e-05	-5.32305	3.38378e-65
ENSG00000105383	CD33	CD33 molecule	2.05774	8.68621e-11	-5.12223	7.99969e-88
ENSG00000072952	MRVI1	inositol 1,4,5-triphosphate receptor associated 1	-2.64904	1.25405e-66	-4.84575	2.9952e-59
ENSG00000108244	KRT23	keratin 23	-3.53214	2.58036e-20	-4.56018	1.00443e-44
ENSG00000131746	TNS4	tensin 4	1.4965	1.14382e-05	-4.34688	5.51249e-156
ENSG00000170396	ZNF804A	zinc finger protein 804A	-4.72508	3.03957e-08	-4.32473	2.8568e-35
ENSG00000108375	RNF43	ring finger protein 43	-2.43487	1.13164e-59	-4.20333	2.81096e-58
ENSG00000069535	MAOB	monoamine oxidase B	-2.54822	3.53502e-40	-3.96976	3.28658e-66
ENSG00000049130	KITLG	KIT ligand	-1.0715	3.89213e-11	-3.85407	3.7087e-31
ENSG00000002745	WNT16	Wnt family member 16	-1.09711	5.0289e-110	-3.85262	5.62063e-142
ENSG00000099994	SUSD2	sushi domain containing 2	-2.22728	5.23353e-13	-3.74447	2.14355e-31
ENSG00000019186	CYP24A1	cytochrome P450 family 24 subfamily A member 1	-2.56947	1.37887e-29	-3.65831	3.12413e-21
ENSG00000067715	SYT1	synaptotagmin 1	-2.65181	1.91028e-20	-3.32685	3.65284e-72
ENSG00000246363	LINC02458	long intergenic non-protein coding RNA 2458	-2.78456	3.37519e-07	-3.26531	2.25266e-17
ENSG00000250748	LOC105369187		-4.36502	4.63275e-34	-3.02382	1.23194e-28
ENSG00000171435	KSR2	kinase suppressor of ras 2	-3.51168	4.8688e-131	-2.91012	9.33366e-36
ENSG00000173334	TRIB1	tribbles pseudokinase 1	-2.29766	5.59627e-74	-2.89847	7.32645e-63
ENSG00000101928	MOSPD1	motile sperm domain containing 1	-1.7254	1.81989e-16	-2.81107	2.36111e-45
ENSG00000154165	GPR15	G protein-coupled receptor 15	-1.82957	0.00301427	-2.63788	1.36119e-10
ENSG00000177707	NECTIN3	nectin cell adhesion molecule 3	-2.95246	9.977e-152	-2.56708	9.11173e-12
ENSG00000121075	TBX4	T-box transcription factor 4	-4.01118	1.06012e-05	-2.47097	3.62046e-09
ENSG00000114115	RBP1	retinol binding protein 1	-1.96394	6.1177e-178	-2.37155	2.10546e-09
ENSG00000135519	KCNH3	potassium voltage-gated channel subfamily H member 3	-1.55216	1.36221e-13	-2.25549	6.25787e-57
ENSG00000080819	CPOX	coproporphyrinogen oxidase	-1.65333	1.82256e-41	-2.23797	7.72534e-70
ENSG00000127955	GNAI1	G protein subunit alpha i1	-1.87618	4.6937e-18	-2.14288	3.47834e-29
ENSG00000170579	DLGAP1	DLG associated protein 1	-3.52173	6.21496e-11	-2.08042	1.03134e-06
ENSG00000103018	CYB5B	cytochrome b5 type B	-1.74025	1.44285e-08	-2.02331	6.86228e-79
ENSG00000101871	MID1	midline 1	-1.66072	1.60417e-18	-2.01249	8.26378e-33
ENSG00000169306	IL1RAPL1	interleukin 1 receptor accessory protein like 1	-1.03814	0.0116779	-1.93009	7.7067e-06
ENSG00000137674	MMP20	matrix metallopeptidase 20	-3.63188	1.53904e-06	-1.89323	1.00657e-05
ENSG00000175745	NR2F1	nuclear receptor subfamily 2 group F member 1	-2.39711	2.73348e-49	-1.86036	1.01537e-13
ENSG00000261949	GFY	golgi associated olfactory signaling regulator	-1.72656	0.000833536	-1.83261	1.53412e-08
ENSG00000135074	ADAM19	ADAM metallopeptidase domain 19	-2.54938	2.90671e-84	-1.82516	4.0725e-05
ENSG00000104219	ZDHHC2	zinc finger DHHC-type palmitoyltransferase 2	-1.89873	2.1734e-119	-1.81122	3.11993e-33
ENSG00000171401	KRT13	keratin 13	2.05804	1.65789e-18	-1.811	1.20453e-05
ENSG00000053108	FSTL4	follistatin like 4	-2.00955	0.000394556	-1.76333	1.60768e-05
ENSG00000170500	LONRF2	LON peptidase N-terminal domain and ring finger 2	-2.21851	1.05641e-11	-1.71241	2.85711e-05
ENSG00000148488	ST8SIA6	ST8 alpha-N-acetyl-neuraminide alpha-2,8-sialyltransferase 6	-2.82688	6.98572e-06	-1.69977	0.000164895
ENSG00000171877	FRMD5	FERM domain containing 5	-1.53356	2.09851e-23	-1.68348	2.11658e-17
ENSG00000103647	CORO2B	coronin 2B	-1.67031	0.000318415	-1.65004	1.8853e-06
ENSG00000272695	GAS6-AS2	GAS6 divergent transcript	-1.55206	0.0379636	-1.63077	5.03458e-06
ENSG00000003989	SLC7A2	solute carrier family 7 member 2	-1.21605	2.0351e-07	-1.61638	7.29471e-14
ENSG00000174460	ZCCHC12	zinc finger CCHC-type containing 12	1.50108	0.000233503	-1.59427	0.000117654
ENSG00000245164	LINC00861	long intergenic non-protein coding RNA 861	-1.62275	0.000750144	-1.55346	0.000754003
ENSG00000189060	H1F0	H1.0 linker histone	-1.28753	2.24587e-71	-1.53784	4.28635e-12
ENSG00000254531	FLJ20021		-2.25703	1.07625e-22	-1.50896	2.98033e-06
ENSG00000129422	MTUS1	microtubule associated scaffold protein 1	-1.23093	0.000164386	-1.50475	1.74962e-09
ENSG00000148737	TCF7L2	transcription factor 7 like 2	-1.61066	4.81746e-46	-1.48685	2.0678e-15
ENSG00000174899	PQLC2L	solute carrier family 66 member 1 like	-3.11425	0.000394328	-1.47099	0.00161587
ENSG00000184845	DRD1	dopamine receptor D1	-1.38184	0.0268538	-1.46655	0.00153752
ENSG00000169035	KLK7	kallikrein related peptidase 7	1.10757	0.000859829	-1.45123	9.44834e-10
ENSG00000138814	PPP3CA	protein phosphatase 3 catalytic subunit alpha	-2.07446	9.0434e-104	-1.44937	7.62867e-16
ENSG00000167755	KLK6	kallikrein related peptidase 6	1.09122	0.0219678	-1.42137	3.7663e-09
ENSG00000110315	RNF141	ring finger protein 141	-1.49029	2.67042e-16	-1.41471	7.62867e-16
ENSG00000156427	FGF18	fibroblast growth factor 18	1.70616	3.56374e-05	-1.40279	0.000243486
ENSG00000156463	SH3RF2	SH3 domain containing ring finger 2	1.22007	7.87846e-09	-1.40054	5.92094e-08
ENSG00000177426	TGIF1	TGFB induced factor homeobox 1	-1.41388	1.24063e-29	-1.39807	1.30965e-27
ENSG00000185338	SOCS1	suppressor of cytokine signaling 1	-1.51638	1.43488e-07	-1.35328	0.000122451
ENSG00000006468	ETV1	ETS variant transcription factor 1	1.46648	3.74687e-53	-1.35245	3.82613e-06
ENSG00000109680	TBC1D19	TBC1 domain family member 19	-1.33034	5.92694e-07	-1.34901	3.44804e-14
ENSG00000188883	KLRG2	killer cell lectin like receptor G2	-2.67636	4.05325e-20	-1.3371	0.00474329
ENSG00000120149	MSX2	msh homeobox 2	-1.27818	1.07232e-08	-1.33457	0.00246881
ENSG00000178826	TMEM139	transmembrane protein 139	1.20186	5.78069e-08	-1.33182	0.000589869
ENSG00000223573	TINCR	TINCR ubiquitin domain containing	1.2285	3.06344e-05	-1.32025	2.24559e-05
ENSG00000122644	ARL4A	ADP ribosylation factor like GTPase 4A	-1.50705	2.49778e-19	-1.31462	1.08079e-07
ENSG00000080822	CLDND1	claudin domain containing 1	-1.08817	1.40182e-13	-1.31425	6.00307e-22
ENSG00000120738	EGR1	early growth response 1	-1.81977	5.81708e-14	-1.30849	0.00274281
ENSG00000108176	DNAJC12	DnaJ heat shock protein family (Hsp40) member C12	-1.34532	1.77853e-05	-1.29911	0.000521751
ENSG00000084628	NKAIN1	sodium/potassium transporting ATPase interacting 1	1.63275	6.41024e-05	-1.28048	0.000848692
ENSG00000168918	INPP5D	inositol polyphosphate-5-phosphatase D	-1.1316	0.00126586	-1.26764	0.0022564
ENSG00000184588	PDE4B	phosphodiesterase 4B	-1.49391	5.86831e-84	-1.26694	0.00524108
ENSG00000197142	ACSL5	acyl-CoA synthetase long chain family member 5	-1.14448	1.15898e-34	-1.2083	0.00310761
ENSG00000144821	MYH15	myosin heavy chain 15	-1.67841	3.03349e-11	-1.20754	7.20985e-07
ENSG00000112245	PTP4A1	protein tyrosine phosphatase 4A1	-1.54021	3.86261e-20	-1.20342	2.31711e-06
ENSG00000212993	POU5F1B	POU class 5 homeobox 1B	-3.75654	1.31354e-05	-1.20125	0.0133132
ENSG00000196787	HIST1H2AG	H2A clustered histone 11	-1.08383	0.0204437	-1.19933	8.3517e-05
ENSG00000089041	P2RX7	purinergic receptor P2X 7	-1.40145	0.0125487	-1.181	0.00342897
ENSG00000237452	BHMG1	meiosis initiator	-2.16579	0.00281128	-1.16937	0.0101915
ENSG00000224189	HAGLR	HOXD antisense growth-associated long non-coding RNA	-2.20586	2.57396e-09	-1.13904	0.0214039
ENSG00000166886	NAB2	NGFI-A binding protein 2	-1.47569	3.70286e-25	-1.13775	5.42493e-12
ENSG00000135625	EGR4	early growth response 4	-1.19823	0.0113576	-1.12537	0.0236982
ENSG00000128510	CPA4	carboxypeptidase A4	-2.32211	3.3455e-31	-1.11872	0.020822
ENSG00000163072	NOSTRIN	nitric oxide synthase trafficking	1.21185	1.94788e-09	-1.11067	0.0065442
ENSG00000139318	DUSP6	dual specificity phosphatase 6	-1.21341	1.41747e-09	-1.09852	1.95093e-10
ENSG00000130600	H19	H19 imprinted maternally expressed transcript	2.26961	1.02307e-11	-1.09298	0.0278712
ENSG00000171951	SCG2	secretogranin II	-1.64734	2.71963e-25	-1.09198	0.0206589
ENSG00000112139	MDGA1	MAM domain containing glycosylphosphatidylinositol anchor 1	-1.55269	0.000453513	-1.09029	0.00145156
ENSG00000138439	FAM117B	family with sequence similarity 117 member B	-1.27901	1.36334e-10	-1.08029	5.71751e-07
ENSG00000164125	FAM198B	golgi associated kinase 1B	-2.01044	7.25297e-09	-1.07331	0.00274055
ENSG00000144815	NXPE3	neurexophilin and PC-esterase domain family member 3	-1.19048	1.41747e-09	-1.06202	2.74693e-07
ENSG00000171016	PYGO1	pygopus family PHD finger 1	1.66246	1.52877e-05	-1.04839	0.0130505
ENSG00000133135	RNF128	ring finger protein 128	-2.18644	1.93017e-56	-1.04608	6.30514e-06
ENSG00000250548	LOC101927780		-1.10102	0.00335492	-1.03451	0.0181715
ENSG00000245522	LOC440028		-1.34167	0.00082287	-1.02598	0.0053959
ENSG00000179388	EGR3	early growth response 3	-1.47396	0.000257452	-1.01956	0.0453506
ENSG00000196954	CASP4	caspase 4	1.80448	1.24394e-09	1.00206	0.0369475
ENSG00000079215	SLC1A3	solute carrier family 1 member 3	1.26581	0.0163097	1.00431	0.0439682
ENSG00000164120	HPGD	15-hydroxyprostaglandin dehydrogenase	2.27887	0.00284579	1.01034	0.047609
ENSG00000133030	MPRIP	myosin phosphatase Rho interacting protein	1.80089	3.68265e-59	1.01832	6.51056e-05
ENSG00000166801	FAM111A	FAM111 trypsin like peptidase A	1.04457	4.22638e-06	1.03	2.684e-08
ENSG00000155066	PROM2	prominin 2	1.25567	0.0216934	1.03107	0.0420861
ENSG00000078081	LAMP3	lysosomal associated membrane protein 3	1.89432	4.74443e-21	1.03147	5.06269e-05
ENSG00000139083	ETV6	ETS variant transcription factor 6	1.24438	2.70465e-06	1.03505	0.000165007
ENSG00000176641	RNF152	ring finger protein 152	1.9069	0.000795181	1.03856	0.0178219
ENSG00000014257	ACPP	acid phosphatase 3	2.64589	0.000229085	1.04077	0.0362516
ENSG00000175294	CATSPER1	cation channel sperm associated 1	1.02422	0.0419571	1.04318	0.00381014
ENSG00000188037	CLCN1	chloride voltage-gated channel 1	1.17295	0.000502089	1.0451	0.000899821
ENSG00000171346	KRT15	keratin 15	1.33048	3.93219e-07	1.04699	3.4091e-05
ENSG00000136689	IL1RN	interleukin 1 receptor antagonist	1.79811	4.69441e-07	1.05377	0.0329636
ENSG00000137834	SMAD6	SMAD family member 6	2.17046	0.000188429	1.05396	0.0375656
ENSG00000167964	RAB26	RAB26, member RAS oncogene family	1.11421	0.000409322	1.05682	0.0041051
ENSG00000084710	EFR3B	EFR3 homolog B	1.01083	0.00975175	1.06181	0.0349729
ENSG00000148346	LCN2	lipocalin 2	2.54948	0.000109808	1.06239	0.0204579
ENSG00000114547	ROPN1B	rhophilin associated tail protein 1B	1.88122	0.00560987	1.06332	0.0258374
ENSG00000104903	LYL1	LYL1 basic helix-loop-helix family member	3.1877	0.000321826	1.06437	0.0156869
ENSG00000227036	LINC00511	long intergenic non-protein coding RNA 511	1.04323	4.51998e-06	1.07604	0.0165712
ENSG00000158560	DYNC1I1	dynein cytoplasmic 1 intermediate chain 1	1.57589	0.0287729	1.07927	0.0270667
ENSG00000196562	SULF2	sulfatase 2	1.02863	0.0013348	1.08461	0.000404363
ENSG00000169031	COL4A3	collagen type IV alpha 3 chain	1.48931	0.0288719	1.09677	0.00122084
ENSG00000101213	PTK6	protein tyrosine kinase 6	1.43324	1.76366e-21	1.10893	1.08106e-07
ENSG00000128342	LIF	LIF interleukin 6 family cytokine	1.54562	4.34342e-29	1.11315	0.0188141
ENSG00000182557	SPNS3	sphingolipid transporter 3 (putative)	1.91944	1.70993e-08	1.11322	0.00457875
ENSG00000136155	SCEL	sciellin	1.74447	0.00276466	1.11413	0.02556
ENSG00000039068	CDH1	cadherin 1	1.25275	1.32057e-09	1.12224	2.87867e-13
ENSG00000198108	CHSY3	chondroitin sulfate synthase 3	1.02979	1.20509e-05	1.12274	0.00927351
ENSG00000139174	PRICKLE1	prickle planar cell polarity protein 1	2.20725	1.00697e-13	1.12322	0.00192362
ENSG00000164509	IL31RA	interleukin 31 receptor A	1.02929	0.00681136	1.12502	0.00922361
ENSG00000198074	AKR1B10	aldo-keto reductase family 1 member B10	1.36427	0.000814709	1.12747	0.000898501
ENSG00000159640	ACE	angiotensin I converting enzyme	1.08995	0.000322029	1.13577	0.00157822
ENSG00000144331	ZNF385B	zinc finger protein 385B	1.01863	4.02214e-05	1.14168	0.000206409
ENSG00000059378	PARP12	poly(ADP-ribose) polymerase family member 12	1.12434	5.6471e-06	1.15093	1.25199e-13
ENSG00000170017	ALCAM	activated leukocyte cell adhesion molecule	1.26108	2.99339e-33	1.15626	3.45234e-05
ENSG00000186577	SMIM29	small integral membrane protein 29	1.01823	2.625e-12	1.17569	3.10612e-07
ENSG00000185950	IRS2	insulin receptor substrate 2	1.87353	3.09482e-09	1.17694	0.000180168
ENSG00000152689	RASGRP3	RAS guanyl releasing protein 3	1.1467	0.0200032	1.18087	0.0122788
ENSG00000119866	BCL11A	BAF chromatin remodeling complex subunit BCL11A	2.80076	1.76123e-06	1.1847	0.0158934
ENSG00000134326	CMPK2	cytidine/uridine monophosphate kinase 2	1.73803	2.10137e-06	1.18691	9.30661e-05
ENSG00000171385	KCND3	potassium voltage-gated channel subfamily D member 3	2.72987	2.06086e-14	1.19968	0.0047777
ENSG00000157483	MYO1E	myosin IE	1.00426	9.3801e-102	1.20218	9.3264e-13
ENSG00000169891	REPS2	RALBP1 associated Eps domain containing 2	1.21294	0.00210546	1.20517	1.56213e-08
ENSG00000021355	SERPINB1	serpin family B member 1	1.37706	2.77791e-43	1.20747	0.00153872
ENSG00000137449	CPEB2	cytoplasmic polyadenylation element binding protein 2	2.13981	3.45576e-05	1.20758	0.00515265
ENSG00000054793	ATP9A	ATPase phospholipid transporting 9A (putative)	1.55494	4.272e-28	1.20805	1.35129e-09
ENSG00000123080	CDKN2C	cyclin dependent kinase inhibitor 2C	1.1582	1.51993e-13	1.20986	5.43866e-13
ENSG00000109458	GAB1	GRB2 associated binding protein 1	1.45516	2.04203e-05	1.21152	1.35937e-05
ENSG00000138378	STAT4	signal transducer and activator of transcription 4	1.04939	0.00682837	1.21367	7.53104e-05
ENSG00000114541	FRMD4B	FERM domain containing 4B	1.27993	0.0193517	1.22161	0.00010602
ENSG00000170035	UBE2E3	ubiquitin conjugating enzyme E2 E3	1.18565	1.30459e-10	1.22454	5.18536e-08
ENSG00000138623	SEMA7A	semaphorin 7A (John Milton Hagen blood group)	1.17855	3.16492e-10	1.22603	1.73475e-07
ENSG00000146966	DENND2A	DENN domain containing 2A	2.28911	0.00092723	1.2274	0.00916098
ENSG00000185532	PRKG1	protein kinase cGMP-dependent 1	1.34445	0.0113112	1.22855	0.00175942
ENSG00000087085	ACHE	acetylcholinesterase (Cartwright blood group)	1.34932	0.00930741	1.23419	0.00043625
ENSG00000091409	ITGA6	integrin subunit alpha 6	1.39356	6.3373e-08	1.2348	4.21399e-14
ENSG00000143001	TMEM61	transmembrane protein 61	2.11661	0.00515727	1.2484	0.00738209
ENSG00000188042	ARL4C	ADP ribosylation factor like GTPase 4C	3.16778	2.93229e-36	1.26177	3.23609e-12
ENSG00000141574	SECTM1	secreted and transmembrane 1	1.31435	6.58622e-11	1.26315	7.29998e-07
ENSG00000035862	TIMP2	TIMP metallopeptidase inhibitor 2	1.89207	8.50753e-24	1.26471	0.00236164
ENSG00000112379	ARFGEF3	ARFGEF family member 3	1.62373	4.23463e-13	1.26676	2.93273e-10
ENSG00000167601	AXL	AXL receptor tyrosine kinase	1.22628	1.4298e-15	1.27038	2.11509e-06
ENSG00000127990	SGCE	sarcoglycan epsilon	1.4165	2.88594e-11	1.27809	1.89379e-11
ENSG00000104936	DMPK	DM1 protein kinase	1.19018	1.21741e-07	1.28148	1.367e-11
ENSG00000119917	IFIT3	interferon induced protein with tetratricopeptide repeats 3	1.27977	0.0439997	1.28297	0.00067113
ENSG00000164136	IL15	interleukin 15	1.5052	8.04124e-05	1.28525	0.000376255
ENSG00000016402	IL20RA	interleukin 20 receptor subunit alpha	3.496	8.0675e-102	1.28714	7.97371e-05
ENSG00000213949	ITGA1	integrin subunit alpha 1	3.39639	4.9145e-48	1.29126	1.78614e-06
ENSG00000184584	TMEM173	stimulator of interferon response cGAMP interactor 1	1.46942	2.75617e-09	1.29172	1.28047e-07
ENSG00000088726	TMEM40	transmembrane protein 40	1.15694	7.67396e-07	1.29848	5.93358e-05
ENSG00000117472	TSPAN1	tetraspanin 1	1.75367	1.32528e-08	1.30533	0.00653195
ENSG00000133121	STARD13	StAR related lipid transfer domain containing 13	2.22272	8.21884e-44	1.31354	1.2994e-06
ENSG00000198598	MMP17	matrix metallopeptidase 17	1.20937	2.83291e-06	1.31489	4.82951e-07
ENSG00000197565	COL4A6	collagen type IV alpha 6 chain	1.62083	6.54618e-13	1.31609	5.73391e-06
ENSG00000124107	SLPI	secretory leukocyte peptidase inhibitor	3.02978	5.67453e-06	1.31803	0.000216337
ENSG00000168994	PXDC1	PX domain containing 1	1.64279	9.16511e-20	1.32484	3.6391e-07
ENSG00000187094	CCK	cholecystokinin	2.17042	1.07052e-07	1.32616	0.00385862
ENSG00000166311	SMPD1	sphingomyelin phosphodiesterase 1	1.83943	3.40867e-26	1.32986	2.59787e-10
ENSG00000178038	ALS2CL	ALS2 C-terminal like	1.53555	1.10565e-14	1.33043	6.41553e-06
ENSG00000101986	ABCD1	ATP binding cassette subfamily D member 1	1.17021	1.35083e-17	1.34731	2.93387e-11
ENSG00000198157	HMGN5	high mobility group nucleosome binding domain 5	1.13804	4.8097e-12	1.35171	6.98974e-08
ENSG00000125398	SOX9	SRY-box transcription factor 9	1.52069	2.16491e-18	1.35429	1.68313e-16
ENSG00000153814	JAZF1	JAZF zinc finger 1	1.26085	0.0020158	1.35623	3.32613e-11
ENSG00000138131	LOXL4	lysyl oxidase like 4	4.01677	2.85652e-26	1.35822	0.00363606
ENSG00000167767	KRT80	keratin 80	1.67326	1.95297e-15	1.36597	0.00391975
ENSG00000257671	KRT7-AS	KRT7 antisense RNA 1	4.31137	2.7848e-06	1.3698	0.00384622
ENSG00000087128	TMPRSS11E	transmembrane serine protease 11E	1.8879	0.0283938	1.37157	0.00282549
ENSG00000169252	ADRB2	adrenoceptor beta 2	1.53913	0.0380351	1.37184	0.00348019
ENSG00000184384	MAML2	mastermind like transcriptional coactivator 2	1.76142	0.000209669	1.37706	0.000447135
ENSG00000170442	KRT86	keratin 86	1.57111	1.23151e-06	1.37734	0.00247003
ENSG00000187720	THSD4	thrombospondin type 1 domain containing 4	2.13898	3.09163e-71	1.3852	8.8791e-07
ENSG00000164307	ERAP1	endoplasmic reticulum aminopeptidase 1	1.01642	6.45228e-05	1.39168	5.38057e-08
ENSG00000246640	PICART1	p53 inducible cancer associated RNA transcript 1	1.38743	0.0394756	1.40197	0.00267211
ENSG00000133985	TTC9	tetratricopeptide repeat domain 9	1.02533	5.09359e-09	1.41237	9.67192e-11
ENSG00000173237	C11orf86	chromosome 11 open reading frame 86	3.67338	2.01485e-05	1.41308	0.00133332
ENSG00000108379	WNT3	Wnt family member 3	1.3718	2.9693e-11	1.42484	7.54817e-05
ENSG00000170647	TMEM133	Rho GTPase activating protein 42	1.68405	2.57446e-06	1.43032	6.37686e-07
ENSG00000184669	OR7E14P	olfactory receptor family 7 subfamily E member 14 pseudogene	1.55634	0.00334667	1.43189	0.002104
ENSG00000153233	PTPRR	protein tyrosine phosphatase receptor type R	3.90061	2.61984e-12	1.4462	0.00199683
ENSG00000069020	MAST4	microtubule associated serine/threonine kinase family member 4	2.23717	3.26873e-17	1.47278	0.000203476
ENSG00000082438	COBLL1	cordon-bleu WH2 repeat protein like 1	1.21152	1.13316e-08	1.48169	5.7516e-11
ENSG00000135063	FAM189A2	family with sequence similarity 189 member A2	1.56797	3.77677e-06	1.48276	1.41824e-06
ENSG00000196878	LAMB3	laminin subunit beta 3	1.6042	6.47491e-21	1.48908	4.98772e-15
ENSG00000144481	TRPM8	transient receptor potential cation channel subfamily M member 8	4.04636	6.65916e-09	1.51282	0.00106122
ENSG00000043039	BARX2	BARX homeobox 2	3.83425	3.0678e-106	1.51412	4.73294e-05
ENSG00000147010	SH3KBP1	SH3 domain containing kinase binding protein 1	1.20555	4.45017e-18	1.53731	2.77225e-32
ENSG00000170955	CAVIN3	caveolae associated protein 3	1.2226	6.48347e-05	1.54237	3.31264e-11
ENSG00000103089	FA2H	fatty acid 2-hydroxylase	1.16592	9.50243e-21	1.54243	1.45665e-11
ENSG00000146592	CREB5	cAMP responsive element binding protein 5	3.49082	5.47605e-05	1.54346	0.000720204
ENSG00000125775	SDCBP2	syndecan binding protein 2	2.17103	9.96309e-18	1.54536	0.000170588
ENSG00000053747	LAMA3	laminin subunit alpha 3	1.21023	2.0558e-07	1.54945	8.67126e-13
ENSG00000184254	ALDH1A3	aldehyde dehydrogenase 1 family member A3	1.41731	0.000842257	1.55118	0.000720204
ENSG00000178538	CA8	carbonic anhydrase 8	4.31362	2.25883e-24	1.56497	6.47129e-06
ENSG00000180611	MB21D2	Mab-21 domain containing 2	1.32484	2.69014e-06	1.57765	2.04186e-11
ENSG00000156453	PCDH1	protocadherin 1	1.82948	5.46447e-13	1.58705	2.30504e-10
ENSG00000182870	GALNT9	polypeptide N-acetylgalactosaminyltransferase 9	2.04562	0.00809828	1.59152	0.000518238
ENSG00000135636	DYSF	dysferlin	1.60758	9.36827e-06	1.61994	1.23867e-05
ENSG00000088448	ANKRD10	ankyrin repeat domain 10	2.60546	1.29524e-48	1.6211	1.61227e-27
ENSG00000147041	SYTL5	synaptotagmin like 5	4.63872	4.605e-10	1.62367	0.00021973
ENSG00000039139	DNAH5	dynein axonemal heavy chain 5	1.09889	0.00051076	1.62938	6.47129e-06
ENSG00000074527	NTN4	netrin 4	2.88965	1.4638e-15	1.63605	0.000327789
ENSG00000139970	RTN1	reticulon 1	3.05842	8.84514e-08	1.65252	0.000124784
ENSG00000197467	COL13A1	collagen type XIII alpha 1 chain	1.67341	3.59834e-10	1.66883	7.22247e-07
ENSG00000188549	CCDC9B	coiled-coil domain containing 9B	4.55387	8.84979e-31	1.6689	0.00022528
ENSG00000197635	DPP4	dipeptidyl peptidase 4	3.43142	2.06981e-37	1.67343	4.8847e-10
ENSG00000114698	PLSCR4	phospholipid scramblase 4	1.4386	0.000152003	1.69323	4.45138e-08
ENSG00000111348	ARHGDIB	Rho GDP dissociation inhibitor beta	2.21459	3.20294e-10	1.69958	0.000107367
ENSG00000188064	WNT7B	Wnt family member 7B	1.55816	9.24586e-07	1.70123	6.27331e-16
ENSG00000173898	SPTBN2	spectrin beta, non-erythrocytic 2	1.15536	0.00781877	1.71156	3.13908e-32
ENSG00000081913	PHLPP1	PH domain and leucine rich repeat protein phosphatase 1	1.26001	9.06955e-08	1.72627	4.60559e-10
ENSG00000137801	THBS1	thrombospondin 1	1.30688	1.32204e-15	1.72975	9.6855e-06
ENSG00000085276	MECOM	MDS1 and EVI1 complex locus	1.838	6.8996e-18	1.73368	3.59307e-27
ENSG00000138166	DUSP5	dual specificity phosphatase 5	1.16947	1.78257e-10	1.75333	4.30223e-12
ENSG00000089723	OTUB2	OTU deubiquitinase, ubiquitin aldehyde binding 2	1.07588	0.000129182	1.76591	5.87746e-10
ENSG00000142910	TINAGL1	tubulointerstitial nephritis antigen like 1	1.86103	1.0851e-129	1.78019	3.27062e-19
ENSG00000135480	KRT7	keratin 7	5.29621	1.9727e-117	1.78611	6.41055e-05
ENSG00000006062	MAP3K14	mitogen-activated protein kinase kinase kinase 14	1.88637	6.3252e-41	1.79922	8.81714e-24
ENSG00000234155	LINC02535	long intergenic non-protein coding RNA 2535	1.08682	0.0246219	1.80338	1.0874e-08
ENSG00000005884	ITGA3	integrin subunit alpha 3	1.19697	1.90209e-05	1.82024	4.75879e-17
ENSG00000179913	B3GNT3	UDP-GlcNAc:betaGal beta-1,3-N-acetylglucosaminyltransferase 3	1.1945	0.000849138	1.82787	4.39102e-18
ENSG00000089327	FXYD5	FXYD domain containing ion transport regulator 5	1.01958	6.0113e-07	1.8308	8.25457e-16
ENSG00000157110	RBPMS	RNA binding protein, mRNA processing factor	1.14097	9.32515e-06	1.83578	2.29248e-06
ENSG00000163975	MELTF	melanotransferrin	1.47054	0.000104298	1.84195	7.8252e-22
ENSG00000003436	TFPI	tissue factor pathway inhibitor	1.25251	1.47067e-11	1.89637	1.28243e-20
ENSG00000048052	HDAC9	histone deacetylase 9	1.26747	1.13004e-07	1.90333	1.57001e-13
ENSG00000168209	DDIT4	DNA damage inducible transcript 4	2.96198	3.14627e-14	1.90623	5.51449e-06
ENSG00000139508	SLC46A3	solute carrier family 46 member 3	1.86482	1.65849e-11	1.9452	7.40534e-13
ENSG00000080503	SMARCA2	SWI/SNF related, matrix associated, actin dependent regulator of chromatin, subfamily a, member 2	1.06354	6.32414e-13	1.98983	6.14377e-29
ENSG00000148634	HERC4	HECT and RLD domain containing E3 ubiquitin protein ligase 4	1.42228	1.37081e-81	1.99807	1.51412e-14
ENSG00000172164	SNTB1	syntrophin beta 1	1.08509	0.000608235	2.01437	6.55628e-15
ENSG00000135048	TMEM2	cell migration inducing hyaluronidase 2	1.74453	2.08449e-23	2.01527	1.007e-25
ENSG00000133466	C1QTNF6	C1q and TNF related 6	1.541	1.38839e-15	2.03369	2.43291e-19
ENSG00000147689	FAM83A	family with sequence similarity 83 member A	2.25878	3.16279e-05	2.04495	1.73888e-06
ENSG00000197580	BCO2	beta-carotene oxygenase 2	1.00294	0.00300757	2.13881	1.10446e-16
ENSG00000070190	DAPP1	dual adaptor of phosphotyrosine and 3-phosphoinositides 1	2.15976	0.00566882	2.14587	3.8745e-07
ENSG00000150687	PRSS23	serine protease 23	1.33454	8.17935e-09	2.14905	7.88173e-15
ENSG00000188641	DPYD	dihydropyrimidine dehydrogenase	2.02563	3.7964e-08	2.16999	4.06557e-10
ENSG00000134531	EMP1	epithelial membrane protein 1	2.30277	8.63113e-53	2.19613	1.45139e-19
ENSG00000110427	KIAA1549L	KIAA1549 like	3.44582	3.01681e-39	2.2124	4.88382e-10
ENSG00000138639	ARHGAP24	Rho GTPase activating protein 24	3.10425	1.56498e-12	2.22451	6.74151e-09
ENSG00000188039	NWD1	NACHT and WD repeat domain containing 1	1.7391	2.05281e-05	2.22898	5.38057e-08
ENSG00000173210	ABLIM3	actin binding LIM protein family member 3	3.15144	8.8184e-211	2.23357	5.06049e-27
ENSG00000013588	GPRC5A	G protein-coupled receptor class C group 5 member A	2.07268	2.10481e-45	2.25317	3.38948e-40
ENSG00000181804	SLC9A9	solute carrier family 9 member A9	2.68159	0.000637938	2.26943	1.0874e-08
ENSG00000158125	XDH	xanthine dehydrogenase	3.20634	0.000304006	2.27296	1.03113e-07
ENSG00000085063	CD59	CD59 molecule (CD59 blood group)	1.45857	7.59687e-24	2.27925	2.94245e-47
ENSG00000162496	DHRS3	dehydrogenase/reductase 3	1.19907	0.00171027	2.29096	2.57926e-09
ENSG00000179674	ARL14	ADP ribosylation factor like GTPase 14	1.99219	0.0189323	2.30075	5.18634e-10
ENSG00000163435	ELF3	E74 like ETS transcription factor 3	1.38032	0.000142756	2.32167	6.04227e-32
ENSG00000019549	SNAI2	snail family transcriptional repressor 2	3.68681	1.61024e-25	2.34583	1.73652e-08
ENSG00000018236	CNTN1	contactin 1	1.35537	0.00117251	2.34829	8.73085e-27
ENSG00000135318	NT5E	5'-nucleotidase ecto	1.02005	6.59478e-08	2.37471	2.5424e-105
ENSG00000058085	LAMC2	laminin subunit gamma 2	1.40132	4.15038e-11	2.40257	8.59099e-65
ENSG00000171124	FUT3	fucosyltransferase 3 (Lewis blood group)	1.38106	0.0164276	2.44411	1.19901e-11
ENSG00000012124	CD22	CD22 molecule	1.26512	0.000201374	2.49136	2.84902e-32
ENSG00000118257	NRP2	neuropilin 2	4.25944	5.47087e-15	2.52613	2.68581e-19
ENSG00000183696	UPP1	uridine phosphorylase 1	-1.88643	2.28926e-39	2.56693	3.47153e-25
ENSG00000153993	SEMA3D	semaphorin 3D	1.26861	0.000634512	2.6026	1.01351e-10
ENSG00000109452	INPP4B	inositol polyphosphate-4-phosphatase type II B	2.2022	1.6496e-103	2.607	3.19697e-32
ENSG00000145687	SSBP2	single stranded DNA binding protein 2	1.79165	0.000566006	2.6206	1.7757e-26
ENSG00000076356	PLXNA2	plexin A2	1.61275	5.06174e-06	2.65498	5.45336e-20
ENSG00000183722	LHFPL6	LHFPL tetraspan subfamily member 6	1.82802	0.030679	2.68283	4.78806e-11
ENSG00000074416	MGLL	monoglyceride lipase	1.46753	1.55182e-06	2.69382	2.38528e-24
ENSG00000168916	ZNF608	zinc finger protein 608	2.59945	1.72842e-28	2.74602	5.59347e-23
ENSG00000138347	MYPN	myopalladin	1.77656	8.85662e-13	2.75062	2.62719e-23
ENSG00000236333	TRHDE-AS1	TRHDE antisense RNA 1	1.46691	0.0034306	2.77426	1.43779e-15
ENSG00000223784	LINP1	lncRNA in non-homologous end joining pathway 1	1.81209	9.96461e-05	2.87462	1.00945e-24
ENSG00000122861	PLAU	plasminogen activator, urokinase	2.4073	5.14248e-57	2.92588	4.70048e-44
ENSG00000107249	GLIS3	GLIS family zinc finger 3	5.3044	2.3679e-177	3.02425	7.0089e-26
ENSG00000184349	EFNA5	ephrin A5	1.65825	0.0355085	3.07119	1.36766e-16
ENSG00000075213	SEMA3A	semaphorin 3A	1.46725	2.307e-05	3.26349	1.00691e-82
ENSG00000072657	TRHDE	thyrotropin releasing hormone degrading enzyme	1.32657	0.0146598	3.61723	2.46845e-36
ENSG00000134954	ETS1	ETS proto-oncogene 1, transcription factor	2.02481	4.44925e-09	4.17926	2.4197e-96
ENSG00000238266	LINC00707	long intergenic non-protein coding RNA 707	4.4224	5.12819e-11	4.19339	3.38948e-40
